# Mitochondrial Genome-Based Phylogeny of Turbellarians and Evidence for Accelerated Mitochondrial Evolution in Symbiotic Species

**DOI:** 10.1101/2025.07.01.662465

**Authors:** Jia-Qi Wang, Rui Song, Ming-Dian Liu, Tong Ye, Hong Zou, Gui-Tang Wang, Wen-Xiang Li, Ivan Jakovlić, Dong Zhang

## Abstract

**Background:** Flatworms are a highly diverse phylum with over 26,500 predominantly parasitic species. A minor portion of this diversity comprise predominantly free-living “turbellarians” Phylogenetic relationships within turbellarian orders remain debated, with recent mitochondrial genome studies also questioning the monophyly of the “Neoophora clade”. Some unique mitochondrial gene features have also been observed in this group. Within Turbellaria, the order Rhabdocoela includes significant symbiotic lineages, such as the endosymbiotic Umagillidae, Pterastericolidae, and Graffillidae, and the ectosymbiotic Temnocephalidae, which notably exhibits characteristics akin to a parasitic lifestyle. Given evidence linking parasitic lifestyles to accelerated mitogenomic evolution, we hypothesize that similar patterns: symbiotic turbellarians have mitochondrial genomes that accelerate evolution compared to free-living turbellarians. This study presents the first complete mitochondrial genome of the ectosymbiont *Craspedella pedum*, provides mitogenomic insights into turbellarian phylogeny, and addressing our hypothesis.

**Results:** The mitochondrial genome of *Craspedella pedum* is a circular DNA molecule of 18,456 base pairs, containing the standard 36 flatworm mitochondrial genes, a duplicated *trnT*, two *cox1* pseudogene fragments, a putative *atp8* gene, and several distinctive NCRs. Phylogenetic analyses based on 47 mitochondrial genomes, including the newly sequenced *C. pedum* and two assembled species from SRA database, using CAT-GTR model and BI and ML algorithms further confirmed that the paraphyly of the Neoophora clade and the basal position of Catenulida and Macrostomida. Different from previous study, Rhabdocoela forms a distinct clade within the turbellarians diverged immediately after Macrostomida before Polycladida and Tricladida. Within Rhabdocoela, *C. pedum* formed a direct sister clade with Typhloplanidae, suggesting a close phylogenetic relationship between the two. We also identified the paraphyletic of the Planoceridae of Polycladida and the unstable position of Planariidae within Tricladidain. Furthermore, we found a trend that the *nad4L-nad4* gene box in turbellarians may have evolved from an overlapping state, to the insertion of a non-coding region (NCR), and subsequently to a separated configuration, correlating with species divergence. The selection pressure analysis showcased selective relaxation from free-living species of Rhabdocoela to symbiotic species of Rhabdocoela. Furthermore, we also detected a relaxation from certain tubellarian lineages to Rhabdocoela. Along with higher GORR and longer Brl, Rhabdocoela and its symbiotic group possesses a more rapidly evolving mitochondrial genome.

**Conclusions:** The mitochondrial genome of *Craspedella pedum* displays uncommon characteristics, combined extended branch lengths and elevated GORR, suggesting rapid evolution and extensive rearrangements. Our phylogenetic analysis, integrating additional mitogenome data, further corroborates the paraphyly of the Neoophora clade and offers novel insights into turbellarian phylogeny. For the first time, we confirmed the accelerated evolution of mitochondrial genomes in symbiotic tubellarians compared to free-living ones, as evidenced by a longer average Brl, a higher average GORR, and relaxed selection pressure. Additionally, with the same evidences, we found that Rhabdocoela also exhibited accelerated mitochondrial genome evolution in planarians.
