## Supplementary for "Mitochondrial Genome-Based Phylogeny of Turbellarians and Evidence for Accelerated Mitochondrial Evolution in Symbiotic Species": Promesostoma_caligulatum.megahit.hmmtblout.besthit.sim.filtered-by-taxa.low_abundance

k99_312878	ATP8	27	84	1197	1095	1819	-	abun=7.0000
k99_261936	COX1	43	1532	1632	130	1632	-	abun=6.0000
k99_271079	COX1	613	864	241	529	1078	+	abun=7.3922
k99_172058	COX2	291	628	412	803	2080	+	abun=6.8758
k99_312878	CYTB	737	1126	1819	1412	1819	-	abun=7.0000
k99_172058	ND3	90	346	1050	1332	2080	+	abun=6.8758
k99_312878	ND4	250	1143	1136	198	1819	-	abun=7.0000
