## Supplementary for "Mitochondrial Genome-Based Phylogeny of Turbellarians and Evidence for Accelerated Mitochondrial Evolution in Symbiotic Species": Provortex_tubiferus.megahit.hmmtblout.besthit.sim.filtered-by-taxa.low_abundance

k119_200607	ATP6	226	660	4458	3963	6385	-	abun=3.7769
k119_125257	ATP6	248	677	586	1069	1393	+	abun=4.0000
k119_131846	COX1	483	706	933	671	1175	-	abun=2.0000
k119_204074	COX1	280	492	329	569	1000	+	abun=2.0000
k119_200607	ND1	20	932	6385	5414	6385	-	abun=3.7769
k119_42214	ND2	751	936	1384	1150	2514	-	abun=4.0000
k119_200607	ND2	699	788	2331	2208	6385	-	abun=3.7769
k119_200607	ND3	3	319	1939	1604	6385	-	abun=3.7769
