## Supplementary for "Mitochondrial Genome-Based Phylogeny of Turbellarians and Evidence for Accelerated Mitochondrial Evolution in Symbiotic Species": Table S1 species_info.xlsx

### Sheet: Sheet1
ID	Organism	Phylum	Class	Order	Superfamily	Family	Subfamily	Genus	Code table	Full length (bp)	Coding region length (exclude NCR)	GC skew (plus strand coding)	GC skew (fourfold degenerate sites)	GC skew (all NCR)	NCR ratio	A (%) (+)	T (%) (+)	C (%) (+)	G (%) (+)	A+T (%) (+)	G+C (%) (+)	G+T (%) (+)	AT skew (+)	GC skew (+)	lifestyle	comment	references
NC_026983.1	Gnathostomula armata	Gnathostomulida	N/A	Bursovaginoidea	N/A	Gnathostomulidae	N/A	Gnathostomula	5	14030	12618	0.196	0.469	0.392	0.100641	31.6	48.6	7.8	12	80.2	19.8	60.6	-0.213	0.212	FL	free living
NC_026984.1	Gnathostomula paradoxa	Gnathostomulida	N/A	Bursovaginoidea	N/A	Gnathostomulidae	N/A	Gnathostomula	5	14197	13656	-0.295	-0.565	-0.312	0.0378249	33.2	38.6	18.3	9.9	71.8	28.2	48.5	-0.076	-0.296	FL	free living
NC_035255.1	Macrostomum lignano	Platyhelminthes	Rhabditophora	Macrostomida	N/A	Macrostomidae	N/A	Macrostomum	9	14193	13328	0.385	0.485	0.151	0.0609455	26.2	46	8.8	19.1	72.2	27.9	65.1	-0.273	0.37	FL	free living
NC_035256.1	Stenostomum sthenum	Platyhelminthes	Catenulida	N/A	N/A	Stenostomidae	N/A	Stenostomum	5	16944	15333	0.01	0.219	0.007	0.0950779	31.7	38.3	14.8	15.1	70	29.9	53.4	-0.095	0.01	FL	free living
MF993331.1	Cryptocelis alba	Platyhelminthes	Rhabditophora	Polycladida	Cryptoceloidea	Cryptocelidae	N/A	Cryptocelis	9	15268	13948	0.127	-0.068	-0.036	0.0864553	29.9	37.2	14.6	18.3	67.1	32.9	55.5	-0.107	0.114	FL	free living
MF993333.1	Discocelis tigrina	Platyhelminthes	Rhabditophora	Polycladida	Cryptoceloidea	Discocelidae	N/A	Discocelis	9	14873	14215	0.137	-0.057	0.077	0.0442412	30.5	38.2	13.5	17.8	68.7	31.3	56	-0.113	0.135	FL	free living
MF993334.1	Eurylepta cornuta	Platyhelminthes	Rhabditophora	Polycladida	N/A	Euryleptidae	N/A	Eurylepta	9	15909	13991	0.239	0.294	0.144	0.120561	28.8	37	13.2	21	65.8	34.2	58	-0.126	0.228	FL	free living
LC503532.1	Planocera multitentaculata	Platyhelminthes	Rhabditophora	Polycladida	Stylochoidea	Planoceridae	N/A	Planocera	9	15657	14337	0.168	-0.078	-0.049	0.0843073	30.8	40	12.4	16.9	70.8	29.3	56.9	-0.13	0.155	FL	free living
LC785387.1	Planocera cf. heda SI-2017	Platyhelminthes	Rhabditophora	Polycladida	Stylochoidea	Planoceridae	N/A	Planocera	9	15578	14358	0.18	0.113	-0.038	0.0783156	29.6	39.6	12.8	17.9	69.2	30.7	57.5	-0.145	0.166	FL	free living
LC785391.1	Planocera cf. pellucida MK-2019C	Platyhelminthes	Rhabditophora	Polycladida	Stylochoidea	Planoceridae	N/A	Planocera	9	15208	14372	0.148	0.106	-0.004	0.0549711	30.6	37.2	13.8	18.3	67.8	32.1	55.5	-0.098	0.14	FL	free living
NC_028199.1	Enchiridium sp. MTA_2015	Platyhelminthes	Rhabditophora	Polycladida	N/A	Prosthiostomidae	N/A	Enchiridium	9	14651	13745	0.315	0.577	0.325	0.0618388	28.1	39.9	10.9	21	68	31.9	60.9	-0.173	0.316	FL	free living
NC_028200.1	Hoploplana elisabelloi	Platyhelminthes	Rhabditophora	Polycladida	Leptoplanoidea	Hoploplanidae	N/A	Hoploplana	9	15206	13754	0.177	0.104	0.064	0.0954886	31	38.6	12.7	17.8	69.6	30.5	56.4	-0.109	0.168	FL	free living
NC_028201.1	Prosthiostomum siphunculus	Platyhelminthes	Rhabditophora	Polycladida	N/A	Prosthiostomidae	N/A	Prosthiostomum	9	15181	13670	0.173	0.168	0.024	0.0995323	33.4	35.6	13	18	69	31	53.6	-0.032	0.16	FL	free living
NC_036051.1	Planocera reticulata	Platyhelminthes	Rhabditophora	Polycladida	Stylochoidea	Planoceridae	N/A	Planocera	9	14724	13995	0.273	0.455	0.274	0.049511	25.4	44.9	10.8	18.9	70.3	29.7	63.8	-0.277	0.273	FL	free living
MF993335.1	Stylochus fafai	Platyhelminthes	Rhabditophora	Polycladida	Stylochoidea	Stylochidae	N/A	Stylochus	9	15064	13902	0.233	0.24	0.217	0.0771375	28.5	40.8	11.8	18.9	69.3	30.7	59.7	-0.178	0.232	FL	free living
KP965863.1	Stylochoplana maculata	Platyhelminthes	Rhabditophora	Polycladida	Leptoplanoidea	Leptoplanidae	N/A	Stylochoplana	9	15329	13905	0.114	0.032	0.139	0.0928958	31.6	35.9	14.3	18.1	67.5	32.4	54	-0.064	0.116	FL	free living
MF993336.1	Stylochus stellae	Platyhelminthes	Rhabditophora	Polycladida	Stylochoidea	Stylochidae	N/A	Stylochus	9	14902	14241	0.21	0.213	0.192	0.0443565	29.3	40.7	11.9	18.2	70	30.1	58.9	-0.164	0.21	FL	free living
OR260862.1	Vorticeros sp. n. MW-2019	Platyhelminthes	Rhabditophora	Prolecithophora	N/A	Plagiostomidae	N/A	Vorticeros	9	14491	13410	0.389	0.664	0.508	0.074598	30.3	42.4	8.2	19	72.7	27.2	61.4	-0.166	0.397	FL	free living
LC760198.1	Nematoplana sp. HK-2023	Platyhelminthes	Rhabditophora	Proseriata	N/A	Nematoplanidae	N/A	Nematoplana	9	16106	14531	0.322	0.563	0.482	0.0977896	26.4	45.3	9.4	18.9	71.7	28.3	64.2	-0.263	0.334	FL	free living
MF993329.1	Bothromesostoma personatum	Platyhelminthes	Rhabditophora	Rhabdocoela	N/A	Typhloplanidae	Mesostominae	Bothromesostoma	9	15017	13442	0.09	-0.053	0.063	0.104881	29.4	44.8	11.8	14.1	74.2	25.9	58.9	-0.208	0.087	FL	free living in fresh water	C. Noreña, A. Eitam, L. Blaustein, “Microturbellarian” flatworms (Platyhelminthes) from freshwater pools: new species and records from Israel, Zootaxa 1705 (2008) 1–20.
PV670564.1	Craspedella pedum	Platyhelminthes	Rhabditophora	Rhabdocoela	N/A	Temnocephalidae	N/A	Craspedella	9	18456	13878	0.288	0.516	0.266	0.248049	27.5	43.7	10.3	18.5	71.2	28.8	62.2	-0.228	0.283	EctS	living on the branchial chamber of Australian crayfish (Parastacidae)	Cannon LR, Sewell KB: Craspedellinae Baer, 1931 (Platyhelminthes: Temnocephalida) ectosymbionts from the branchial chamber of Australian crayfish (Crustacea: Parastacidae). 1995.
MT063057.1	Syndesmis kurakaikina	Platyhelminthes	Rhabditophora	Rhabdocoela	N/A	Umagillidae	N/A	Syndesmis	9	14226	13145	0.385	0.687	0.374	0.0759876	30.5	42.1	8.4	18.8	72.6	27.2	60.9	-0.161	0.384	EndS	living in the intestine of the New Zealand sea urchin Evechinus chloroticus (Valenciennes, 1846)	Monnens, M., Frost, E. J., Clark, M., Sewell, M. A., Vanhove, M. P., & Artois, T. (2019). Description and ecophysiology of a new species of Syndesmis Silliman, 1881 (Rhabdocoela: Umagillidae) from the sea urchin Evechinus chloroticus (Valenciennes, 1846) Mortensen, 1943 in New Zealand. International Journal for Parasitology: Parasites and Wildlife, 10, 71–82.
NC_050390.1	Graffilla buccinicola	Platyhelminthes	Rhabditophora	Rhabdocoela	N/A	Graffillidae	N/A	Graffilla	9	14369	13373	0.475	0.588	0.555	0.0693159	17.8	37.5	11.6	33.1	55.3	44.7	70.6	-0.357	0.48	EndS	live in common whelk	J.B. Jennings, Physiological adaptations to entosymbiosis in three species of graffillid rhabdocoels, Hydrobiologia 84 (1981) 147–153.
NC_050392.1	Syndesmis echinorum	Platyhelminthes	Rhabditophora	Rhabdocoela	N/A	Umagillidae	N/A	Syndesmis	9	15053	14170	0.4	0.52	0.423	0.0586594	21.8	40.2	11.4	26.7	62	38.1	66.9	-0.297	0.402	EndS	live in the intestines of sea urchins	François, P. (1886). Sur le Syndesmis, nouveau type de Turbellariés décrit par, MWA Silliman. Comptes Rendus de l'Académie des Sciences, 103, 752-754.
k119_241833	Provortex tubiferus	Platyhelminthes	Rhabditophora	Rhabdocoela	N/A	Provorticidae	N/A	Provortex	9	13682	11889	0.288	0.372	0.422	0.144862	25.9	35.3	13.4	25.4	61.2	38.8	60.7	-0.154	0.31	FL	free living in the sandy or silty-sand deposits in the intertidal and subtidal zones	Schockaert, E. R.; Jouk, P. E. H.; Martens, P. M. (1989). Free-living Plathelminthes from the Belgian coast and adjacent areas. In: Wouters, K.; Baert, L. (Ed.) (1989).
k99_311936	Promesostoma caligulatum	Platyhelminthes	Rhabditophora	Rhabdocoela	N/A	Promesostomidae	N/A	Promesostoma	9	14361	13403	0.225	0.289	0.245	0.0839774	31.9	39.6	11	17.4	71.5	28.4	57	-0.108	0.226	FL	free living in the sandy or silty-sand deposits in the intertidal and subtidal zones	Menn, I., & Armonies, W. (1999). Predatory Promesostoma species (Plathelminthes, Rhabdocoela) in the Wadden Sea. Journal of sea research, 41(4), 309-320.
AB618487.1	Dugesia japonica	Platyhelminthes	Rhabditophora	Tricladida	Geoplanoidea	Dugesiidae	N/A	Dugesia	9	17799	13393	0.246	-0.14	0.246	0.247542	22.7	53	9.1	15.1	75.7	24.2	68.1	-0.4	0.246	FL	free living
AB618488.1	Dugesia ryukyuensis	Platyhelminthes	Rhabditophora	Tricladida	Geoplanoidea	Dugesiidae	N/A	Dugesia	9	17015	12983	0.24	-0.16	0.073	0.236967	21.7	51.6	10.7	16	73.3	26.7	67.6	-0.409	0.198	FL	free living
KP208776.1	Crenobia alpina	Platyhelminthes	Rhabditophora	Tricladida	Planarioidea	Planariidae	N/A	Crenobia	9	16894	13763	0.257	0.448	0.264	0.185332	22.6	42.8	12.3	20.8	65.4	33.1	63.6	-0.308	0.259	FL	free living
KP208777.1	Obama sp. MAP-2014	Platyhelminthes	Rhabditophora	Tricladida	Geoplanoidea	Geoplanidae	Geoplaninae	Obama	9	14909	14107	0.262	0.373	0.138	0.053793	32.9	48.1	7	11.9	81	18.9	60	-0.187	0.259	FL	free living
MT081580.1	Platydemus manokwari	Platyhelminthes	Rhabditophora	Tricladida	Geoplanoidea	Geoplanidae	Rhynchodeminae	Platydemus	9	19959	14821	0.37	0.602	0.586	0.257428	26.2	49.9	7.1	16.9	76.1	24	66.8	-0.312	0.408	FL	free living
MT081960.1	Parakontikia ventrolineata	Platyhelminthes	Rhabditophora	Tricladida	Geoplanoidea	Geoplanidae	Caenoplaninae	Parakontikia	9	17210	15305	0.331	0.464	0.321	0.110691	28.5	47.5	8	16	76	24	63.5	-0.25	0.33	FL	free living
MW972220.1	Girardia tigrina	Platyhelminthes	Rhabditophora	Tricladida	Geoplanoidea	Dugesiidae	N/A	Girardia	9	15938	14594	0.285	0.138	0.223	0.0843268	20.7	51.7	9.9	17.7	72.4	27.6	69.4	-0.428	0.28	FL	free living
MZ561467.1	Bipalium adventitium	Platyhelminthes	Rhabditophora	Tricladida	Geoplanoidea	Geoplanidae	Bipaliinae	Bipalium	9	15494	13937	0.401	0.564	0.475	0.100491	27.4	45.5	8	19.1	72.9	27.1	64.6	-0.247	0.408	FL	free living
MZ561468.1	Bipalium vagum	Platyhelminthes	Rhabditophora	Tricladida	Geoplanoidea	Geoplanidae	Bipaliinae	Bipalium	9	17149	14072	0.44	0.728	0.618	0.179427	27.2	46.6	7	19.3	73.8	26.3	65.9	-0.263	0.467	FL	free living
MZ561469.1	Diversibipalium multilineatum	Platyhelminthes	Rhabditophora	Tricladida	Geoplanoidea	Geoplanidae	Bipaliinae	Diversibipalium	9	15660	13933	0.348	0.387	0.297	0.110281	30.2	45.1	8.1	16.6	75.3	24.7	61.7	-0.198	0.343	FL	free living
MZ561470.1	Diversibipalium mayottensis	Platyhelminthes	Rhabditophora	Tricladida	Geoplanoidea	Geoplanidae	Bipaliinae	Diversibipalium	9	15989	13848	0.469	0.726	0.636	0.133905	24.3	41.8	8.6	25.3	66.1	33.9	67.1	-0.264	0.49	FL	free living
MZ561472.1	Vermiviatum covidum	Platyhelminthes	Rhabditophora	Tricladida	Geoplanoidea	Geoplanidae	Bipaliinae	Vermiviatum	9	15540	13990	0.334	0.492	0.29	0.0997426	31.2	45.6	7.8	15.5	76.8	23.3	61.1	-0.187	0.331	FL	free living
NC_022448.1	Schmidtea mediterranea	Platyhelminthes	Rhabditophora	Tricladida	Geoplanoidea	Dugesiidae	N/A	Schmidtea	9	27133	13660	0.299	0.305	0.262	0.496554	25.7	48.5	9.3	16.6	74.2	25.9	65.1	-0.307	0.283	FL	free living
NC_045216.1	Bipalium kewense	Platyhelminthes	Rhabditophora	Tricladida	Geoplanoidea	Geoplanidae	Bipaliinae	Bipalium	9	15666	13869	0.368	0.557	0.353	0.114707	30.2	47	7.2	15.6	77.2	22.8	62.6	-0.217	0.367	FL	free living
NC_050050.1	Obrimoposthia wandeli	Platyhelminthes	Rhabditophora	Tricladida	Bdellouroidea	Uteriporidae	Ectoplaninae	Obrimoposthia	9	15185	13483	0.221	0.304	0.197	0.112084	25	47.8	10.6	16.5	72.8	27.1	64.3	-0.313	0.218	FL	free living
NC_057980.1	Amaga expatria	Platyhelminthes	Rhabditophora	Tricladida	Geoplanoidea	Geoplanidae	Geoplaninae	Amaga	9	14962	14076	0.283	0.429	0.25	0.0592167	32.8	47.9	6.9	12.4	80.7	19.3	60.3	-0.186	0.282	FL	free living
NC_062124.1	Miroplana shenzhensis	Platyhelminthes	Rhabditophora	Tricladida	Bdellouroidea	Uteriporidae	Ectoplaninae	Miroplana	9	14344	12609	0.2	0.143	0.062	0.120956	28.7	44.7	10.8	15.8	73.4	26.6	60.5	-0.218	0.186	FL	free living
NC_068631.1	Parakontikia atrata	Platyhelminthes	Rhabditophora	Tricladida	Geoplanoidea	Geoplanidae	Caenoplaninae	Parakontikia	9	16513	13301	0.323	0.552	0.509	0.0951372	29.1	48.4	7.6	14.9	77.5	22.5	63.3	-0.249	0.327	FL	free living
NC_072986.1	Bipalium admarginatum	Platyhelminthes	Rhabditophora	Tricladida	Geoplanoidea	Geoplanidae	Bipaliinae	Bipalium	9	18990	13804	0.369	0.516	0.444	0.269932	31.7	43.4	7.6	17.2	75.1	24.8	60.6	-0.156	0.386	FL	free living
NC_085462.1	Arthurdendyus triangulatus	Platyhelminthes	Rhabditophora	Tricladida	Geoplanoidea	Geoplanidae	Caenoplaninae	Arthurdendyus	9	20309	14303	0.358	0.632	0.203	0.295731	26	48.2	8.9	16.9	74.2	25.8	65.1	-0.298	0.313	FL	free living
PP711816.1	Microplana scharffi	Platyhelminthes	Rhabditophora	Tricladida	Geoplanoidea	Geoplanidae	Microplaninae	Microplana	9	15291	12293	0.513	0.9	0.685	0.0982277	27.3	45.9	6.6	20.2	73.2	26.8	66.1	-0.254	0.508	FL	free living
PP727122.1	Amaga sp.	Platyhelminthes	Rhabditophora	Tricladida	Geoplanoidea	Geoplanidae	Geoplaninae	Amaga	9	14909	14202	0.277	0.087	0.308	0.047421	33.2	47.8	6.8	12.1	81	18.9	59.9	-0.18	0.278	FL	free living
PQ468469.1	Rhynchodemus sylvaticus	Platyhelminthes	Rhabditophora	Tricladida	Geoplanoidea	Geoplanidae	Rhynchodeminae	Rhynchodemus	9	16891	13428	0.257	0.337	0.221	0.20502	28.6	47.4	9	15	76	24	62.4	-0.247	0.25	FL	free living
