## Supplementary for "Mitochondrial Genome-Based Phylogeny of Turbellarians and Evidence for Accelerated Mitochondrial Evolution in Symbiotic Species": Table S2 signal-to-noisePCGsRNAandAA.csv

Tree	Alignment	Signal-to-noise	Treeness	Relative composition variability
PCGsRNA_fas_iq_tree.best_scheme.nex	PCGsRNA	2.052775451	0.275241556	0.134082642
Tree	Alignment	Signal-to-noise	Treeness	Relative composition variability
AA_fas_iq_tree.best_scheme.nex	AA	2.312647864	0.298934285	0.129260615
