## Supplementary for "Mitochondrial Genome-Based Phylogeny of Turbellarians and Evidence for Accelerated Mitochondrial Evolution in Symbiotic Species": Table S3 model details.xlsx

### Sheet: Sheet1
ML (PCGsRNA)
	Subset partitions	Best model
	P1: (atp6_mafft_macse_refined_gb_codon1_nad3_mafft_macse_refined_gb_codon1_nad4_mafft_macse_refined_gb_codon1_nad5_mafft_macse_refined_gb_codon1)	TPM2u+F+I+I+R5
	P2: (atp6_mafft_macse_refined_gb_codon2_cox2_mafft_macse_refined_gb_codon2_cox3_mafft_macse_refined_gb_codon2_cytb_mafft_macse_refined_gb_codon2_nad1_mafft_macse_refined_gb_codon2_nad4_mafft_macse_refined_gb_codon2_nad5_mafft_macse_refined_gb_codon2)	GTR+F+I+I+R5
	P3: (atp6_mafft_macse_refined_gb_codon3_nad2_mafft_macse_refined_gb_codon3_nad4L_mafft_macse_refined_gb_codon3_nad6_mafft_macse_refined_gb_codon3)	TIM2+F+ASC+R4
	P4: (cox1_mafft_macse_refined_gb_codon1_trnI_mafft_trimAl)	GTR+F+R4
	P5: (cox1_mafft_macse_refined_gb_codon2)	GTR+F+I+I+R3
	P6: (cox1_mafft_macse_refined_gb_codon3_cox2_mafft_macse_refined_gb_codon3_cytb_mafft_macse_refined_gb_codon3_nad1_mafft_macse_refined_gb_codon3_nad3_mafft_macse_refined_gb_codon3_nad4_mafft_macse_refined_gb_codon3_nad5_mafft_macse_refined_gb_codon3)	TIM2+F+ASC+R6
	P7: (cox2_mafft_macse_refined_gb_codon1_cox3_mafft_macse_refined_gb_codon1_cytb_mafft_macse_refined_gb_codon1_nad1_mafft_macse_refined_gb_codon1)	GTR+F+R5
	P8: (cox3_mafft_macse_refined_gb_codon3)	HKY+F+ASC+G4
	P9: (nad2_mafft_macse_refined_gb_codon1_nad4L_mafft_macse_refined_gb_codon1_nad6_mafft_macse_refined_gb_codon1)	TVM+F+R5
	P10: (nad2_mafft_macse_refined_gb_codon2_nad3_mafft_macse_refined_gb_codon2_nad4L_mafft_macse_refined_gb_codon2_nad6_mafft_macse_refined_gb_codon2)	GTR+F+I+G4
	P11: (rrnL_mafft_trimAl_rrnS_mafft_trimAl_trnE_mafft_trimAl_trnG_mafft_trimAl_trnR_mafft_trimAl_trnS1_mafft_trimAl_trnT_mafft_trimAl)	TVM+F+R5
	P12: (trnA_mafft_trimAl_trnC_mafft_trimAl_trnD_mafft_trimAl_trnF_mafft_trimAl_trnH_mafft_trimAl_trnK_mafft_trimAl_trnL1_mafft_trimAl_trnL2_mafft_trimAl_trnM_mafft_trimAl_trnN_mafft_trimAl_trnP_mafft_trimAl_trnQ_mafft_trimAl_trnS2_mafft_trimAl_trnV_mafft_trimAl_trnW_mafft_trimAl_trnY_mafft_trimAl)	GTR+F+I+I+R4
ML (AA)
	Subset partitions	Best model
	P1: (atp6_mafft_AA_trimAl_nad2_mafft_AA_trimAl_nad3_mafft_AA_trimAl_nad4L_mafft_AA_trimAl_nad5_mafft_AA_trimAl_nad6_mafft_AA_trimAl)	mtInv+F+R6
	P2: (cox1_mafft_AA_trimAl_cox3_mafft_AA_trimAl_cytb_mafft_AA_trimAl_nad1_mafft_AA_trimAl_nad4_mafft_AA_trimAl)	mtZOA+F+I+I+R6
	P3: (cox2_mafft_AA_trimAl)	mtInv+F+I+I+R5
BI (PCGsRNA)
	Subset partitions	Best model
	P1: (atp6_mafft_macse_refined_gb_codon1)	GTR+I+G
	P2: (atp6_mafft_macse_refined_gb_codon2, nad4_mafft_macse_refined_gb_codon2)	GTR+I+G
	P3: (atp6_mafft_macse_refined_gb_codon3)	GTR+G
	P4: (cox1_mafft_macse_refined_gb_codon1)	GTR+I+G
	P5: (cox1_mafft_macse_refined_gb_codon2)	GTR+I+G
	P6: (cox1_mafft_macse_refined_gb_codon3, cytb_mafft_macse_refined_gb_codon3, cox2_mafft_macse_refined_gb_codon3)	GTR+G
	P7: (cox2_mafft_macse_refined_gb_codon1)	GTR+I+G
	P8: (cox2_mafft_macse_refined_gb_codon2)	GTR+I+G
	P9: (nad3_mafft_macse_refined_gb_codon1, nad1_mafft_macse_refined_gb_codon1, cox3_mafft_macse_refined_gb_codon1)	GTR+I+G
	P10: (cox3_mafft_macse_refined_gb_codon2, nad5_mafft_macse_refined_gb_codon2)	GTR+I+G
	P11: (cox3_mafft_macse_refined_gb_codon3)	GTR+I+G
	P12: (cytb_mafft_macse_refined_gb_codon1)	GTR+I+G
	P13: (cytb_mafft_macse_refined_gb_codon2)	GTR+I+G
	P14: (nad1_mafft_macse_refined_gb_codon2)	GTR+I+G
	P15: (nad1_mafft_macse_refined_gb_codon3)	GTR+G
	P16: (nad2_mafft_macse_refined_gb_codon1)	GTR+I+G
	P17: (nad4L_mafft_macse_refined_gb_codon2, nad6_mafft_macse_refined_gb_codon2, nad2_mafft_macse_refined_gb_codon2)	GTR+I+G
	P18: (nad2_mafft_macse_refined_gb_codon3)	GTR+G
	P19: (nad3_mafft_macse_refined_gb_codon2)	GTR+G
	P20: (nad3_mafft_macse_refined_gb_codon3)	GTR+G
	P21: (nad4L_mafft_macse_refined_gb_codon1, nad6_mafft_macse_refined_gb_codon1)	GTR+I+G
	P22: (nad6_mafft_macse_refined_gb_codon3, nad4L_mafft_macse_refined_gb_codon3)	GTR+G
	P23: (nad4_mafft_macse_refined_gb_codon1, nad5_mafft_macse_refined_gb_codon1)	GTR+I+G
	P24: (nad4_mafft_macse_refined_gb_codon3)	GTR+G
	P25: (nad5_mafft_macse_refined_gb_codon3)	GTR+I+G
	P26: (rrnL_mafft_trimAl)	GTR+G
	P27: (rrnS_mafft_trimAl)	GTR+G
	P28: (trnA_mafft_trimAl, trnE_mafft_trimAl)	HKY+G
	P29: (trnC_mafft_trimAl, trnM_mafft_trimAl, trnD_mafft_trimAl)	GTR+I+G
	P30: (trnL2_mafft_trimAl, trnQ_mafft_trimAl, trnI_mafft_trimAl, trnF_mafft_trimAl)	GTR+I+G
	P31: (trnT_mafft_trimAl, trnN_mafft_trimAl, trnG_mafft_trimAl, trnK_mafft_trimAl)	GTR+I+G
	P32: (trnW_mafft_trimAl, trnS2_mafft_trimAl, trnY_mafft_trimAl, trnH_mafft_trimAl)	GTR+G
	P33: (trnV_mafft_trimAl, trnP_mafft_trimAl, trnL1_mafft_trimAl)	GTR+I+G
	P34: (trnR_mafft_trimAl, trnS1_mafft_trimAl)	GTR+I+G
BI (AA)
	Subset partitions	Best model
	P1: (atp6_mafft_AA_trimAl)	CPREV+I+G
	P2: (cox1_mafft_AA_trimAl)	CPREV+I+G
	P3: (cox2_mafft_AA_trimAl)	VT+I+G
	P4: (cox3_mafft_AA_trimAl)	CPREV+I+G
	P5: (cytb_mafft_AA_trimAl, nad1_mafft_AA_trimAl)	CPREV+I+G
	P6: (nad6_mafft_AA_trimAl, nad2_mafft_AA_trimAl)	CPREV+I+G
	P7: (nad3_mafft_AA_trimAl, nad5_mafft_AA_trimAl)	CPREV+I+G
	P8: (nad4L_mafft_AA_trimAl)	CPREV+I+G
	P9: (nad4_mafft_AA_trimAl)	CPREV+I+G
