## Supplementary for "Mitochondrial Genome-Based Phylogeny of Turbellarians and Evidence for Accelerated Mitochondrial Evolution in Symbiotic Species": Table S4 organization table.xlsx

### Sheet: Sheet1
	Table S4 Organization table of the mitochondrial genome of Craspedella pedum.
	Gene	Position		Size	Intergenic nucleotides	Codon
		From	To			Start	Stop	Anti-codon
	trnQ	1	65	65				TTG
	trnE	68	138	71	2			TTC
	trnV	146	213	68	7			TAC
	trnK	216	281	66	2			CTT
	trnM	281	350	70	-1			CAT
	trnA	362	427	66	11			TGC
	trnL2	429	494	66	1			TAA
	trnG	497	560	64	2			TCC
	trnT(duplicate)	727	791	65	166			TGT
	cox2	795	1460	666	3	ATG	TAG
	trnH	1461	1527	67				GTG
	nad2	1531	2484	954	3	ATG	TAG
	trnT	3089	3152	64	604			TGT
	trnI	4680	4749	70	1527			GAT
	trnF	4749	4813	65	-1			GAA
	trnW	5183	5250	68	369			TCA
	rrnS	5253	6019	767	2
	nad3	6024	6320	297	4	GTG	TAG
	trnC	6384	6452	69	63			GCA
	trnP	6455	6517	63	2			TGG
	rrnL	6518	7560	1043
	nad4L	7561	7854	294		GTG	TAG
	nad4	7839	9176	1338	-16	ATG	TAA
	trnL1	9194	9266	73	17			TAG
	nad6	9280	9744	465	13	ATG	TAA
	nad5	9801	11345	1545	56	GTG	TAA
	cox1	12976	14535	1560	1630	GTG	TAA
	nad1	14536	15438	903		ATG	TAA
	trnN	15440	15511	72	1			GTT
	trnY	15512	15577	66				GTA
	atp6	15583	16270	688	5	ATG	T--
	trnS2	16271	16333	63				TGA
	cox3	16335	17136	802	1	ATG	T--
	trnS1	17146	17203	58	9			TCT
	trnD	17204	17273	70				GTC
	trnR	17277	17342	66	3			TCG
	cytb	17345	18448	1104	2	ATG	TAA
