## Supplementary for "Mitochondrial Genome-Based Phylogeny of Turbellarians and Evidence for Accelerated Mitochondrial Evolution in Symbiotic Species": Table S5 skew.xlsx

### Sheet: Sheet1
	Table S5 Nucleotide composition and skewness of different elements of the mitochondrial genome of Craspedella pedum
	Regions	Size (bp)	T(U)	C	A	G	AT(%)	GC(%)	GT(%)	AT skew	GC skew
	PCGs	10614	46.5	10.4	24.1	19	70.6	29.4	65.5	-0.316	0.295
	1st codon position	3538	39.5	10.7	27	22.8	66.5	33.5	62.3	-0.187	0.362
	2nd codon position	3538	48.9	14.4	19.6	17.1	68.5	31.5	66	-0.427	0.086
	3rd codon position	3538	51	6	25.7	17.2	76.7	23.2	68.2	-0.329	0.482
	atp6	688	46.1	11.5	25.4	17	71.5	28.5	63.1	-0.289	0.194
	cox1	1560	42.6	12.7	23.4	21.3	66	34	63.9	-0.291	0.254
	cox2	666	40.2	10.5	26.6	22.7	66.8	33.2	62.9	-0.204	0.367
	cox3	802	47.3	9.2	25.2	18.3	72.5	27.5	65.6	-0.305	0.33
	cytb	1104	45.1	10.8	24.2	19.9	69.3	30.7	65	-0.302	0.298
	nad1	903	45.4	11.2	23.7	19.7	69.1	30.9	65.1	-0.314	0.276
	nad2	954	47.4	7.5	28.2	16.9	75.6	24.4	64.3	-0.254	0.382
	nad3	297	57.6	9.8	15.2	17.5	72.8	27.3	75.1	-0.583	0.284
	nad4	1338	49.7	10.3	21.9	18.1	71.6	28.4	67.8	-0.388	0.274
	nad4L	294	48	7.8	22.1	22.1	70.1	29.9	70.1	-0.369	0.477
	nad5	1545	47.1	10	24.2	18.6	71.3	28.6	65.7	-0.321	0.3
	nad6	465	51.6	9	24.9	14.4	76.5	23.4	66	-0.348	0.229
	rrnL	1043	39.7	8.6	36.2	15.4	75.9	24	55.1	-0.045	0.283
	rrnS	767	36.8	9.9	35.1	18.3	71.9	28.2	55.1	-0.024	0.296
	rRNAs	1810	38.5	9.2	35.7	16.6	74.2	25.8	55.1	-0.036	0.289
	tRNAs	1470	36.8	9.5	38	15.6	74.8	25.1	52.4	0.016	0.243
	Full genome	18456	43.7	10.3	27.5	18.5	71.2	28.8	62.2	-0.228	0.283
