## Supplementary for "Mitochondrial Genome-Based Phylogeny of Turbellarians and Evidence for Accelerated Mitochondrial Evolution in Symbiotic Species": Table S6 codon.xlsx

### Sheet: Sheet1
	Table S6 Codon usage
	Species: Craspedella pedum
	Codon Table: 9
	Domain: Data
	Codon	Count	RSCU	Codon	Count	RSCU	Codon	Count	RSCU	Codon	Count	RSCU
	UUU(F)	474	1.89	UCU(S)	111	2.39	UAU(Y)	121	1.65	UGU(C)	59	1.87
	UUC(F)	28	0.11	UCC(S)	17	0.37	UAC(Y)	26	0.35	UGC(C)	4	0.13
	UUA(L)	271	3.19	UCA(S)	44	0.95	UAA(*)	6	1.2	UGA(W)	46	1.03
	UUG(L)	128	1.51	UCG(S)	15	0.32	UAG(*)	4	0.8	UGG(W)	43	0.97
	CUU(L)	67	0.79	CCU(P)	54	2.12	CAU(H)	59	1.76	CGU(R)	35	2.46
	CUC(L)	4	0.05	CCC(P)	9	0.35	CAC(H)	8	0.24	CGC(R)	0	0
	CUA(L)	22	0.26	CCA(P)	19	0.75	CAA(Q)	30	1.43	CGA(R)	12	0.84
	CUG(L)	17	0.2	CCG(P)	20	0.78	CAG(Q)	12	0.57	CGG(R)	10	0.7
	AUU(I)	186	1.86	ACU(T)	60	2.03	AAU(N)	118	1.55	AGU(S)	63	1.36
	AUC(I)	21	0.21	ACC(T)	9	0.31	AAC(N)	34	0.45	AGC(S)	10	0.22
	AUA(I)	93	0.93	ACA(T)	36	1.22	AAA(N)	77	1.01	AGA(S)	70	1.51
	AUG(M)	75	1	ACG(T)	13	0.44	AAG(K)	50	1	AGG(S)	41	0.88
	GUU(V)	178	2.08	GCU(A)	70	2.75	GAU(D)	58	1.73	GGU(G)	92	1.74
	GUC(V)	15	0.17	GCC(A)	6	0.24	GAC(D)	9	0.27	GGC(G)	13	0.25
	GUA(V)	70	0.82	GCA(A)	19	0.75	GAA(E)	46	1.11	GGA(G)	50	0.94
	GUG(V)	80	0.93	GCG(A)	7	0.27	GAG(E)	37	0.89	GGG(G)	57	1.08
	Average# codons=3538
