## Supplementary for "Mitochondrial Genome-Based Phylogeny of Turbellarians and Evidence for Accelerated Mitochondrial Evolution in Symbiotic Species": Table S7 test_result.xlsx

### Sheet: Sheet1
Dataset	Brl			GORR
	p-value	Observed mean difference (g1 - g2)		p-value	Observed mean difference (g1 - g2)
Symbiotic rhabdocoels and Free-living rhabdocoela (Permutation Test)	0.47	1.37879		0.05395	12.8333
	p-value	chi-squared	df	p-value	chi-squared	df
Rhabdocoela and Polycladida and Tricladida (Kruskal-Wallis Test)	0	16.176	2	0	26.594	2
